# Minimally invasive measurement of maternal transcripts enables predicting the developmental potential of mammalian zygotes

**DOI:** 10.64898/2026.06.02.726088

**Authors:** Akihiro Inoue, Nicole Cheung, Tadayuki Yamanouchi, Hideo Matsuda, Hajime Yoshioka, Hiroki Takeuchi, Mikiko Nishioka, Mari Yamamoto, Yubao Wei, Kazuya Houri, Hideo Sato, Renlong Guo, Asuka Kamio, Hisato Kobayashi, Tomohiro Kono, Kazuya Matsumoto, Kei Miyamoto

## Abstract

Maternal transcripts are stored in the oocyte cytoplasm during oogenesis and play a pivotal role in early embryonic development after fertilization. However, specific maternal transcripts that reflect the developmental potential of embryos have not been systematically identified, and the use of maternal transcript levels as an indicator of successful development has not been explored. Here, we link the maternal transcriptome to the zygote’s developmental potential by examining transcripts in a single polar body. The transcriptome of a zygote or an oocyte was highly similar to that of its accompanying polar body in mouse, cow, and human. We have identified a set of maternal transcripts whose expression levels fluctuate between poor- and good-quality zygotes. Specifically, *Sipa1*and *Zmym6* were identified as marker transcripts that accurately reflect the developmental potential of zygotes. Using these marker genes, combined with machine learning, the development of zygotes to the blastocyst stage was successfully predicted with more than 80% specificity as early as 12 hours after fertilization. Furthermore, our prediction platform significantly improved implantation rates and live births to term. Thus, we have demonstrated a minimally invasive method for identifying maternal transcripts associated with zygote developmental potential. Our developed prediction system provides a generalizable conceptual framework for human infertility treatment to reduce the risk of implantation failure by excluding embryos with low developmental potential, especially when early embryos are transferred, and for livestock propagation to assess selected expressed maternal trait-associated variants before embryo transfer.
