## Extended Data Table S2 for "Minimally invasive measurement of maternal transcripts enables predicting the developmental potential of mammalian zygotes"

### Sheet: Sheet1
Table S2. Sequences of primers used in this study.
GeneName		Forward primer sequence				Reverse primer sequence
Prdx3	5'	GCACCTGAGTGTCAACGACCT	3'		5'	AGTGTTTCTTCCACACTGCGG	3'
Enpep	5'	GCTGAAAGGGAGCGCAAGTA	3'		5'	CGGTACACAAGCAGCCTGAG	3'
Kif13a	5'	GAGCTTCACCAGGCGAAAGA	3'		5'	TCTGAGTTGGAAGACGCCG	3'
Narf	5'	GAGAAGACACCTCGCATCTCACT	3'		5'	CTGAGCCGTGAATCCACAGA	3'
Tmem147	5'	CTGGTCCACTACATCGTTGCAT	3'		5'	TGTGGTACAGGTCATAGCGTGTT	3'
Rogdi	5'	CCCCTCCCCACAACTCGTA	3'		5'	GAATGAGGAGGGAGAAAAGTGACA	3'
Tmem120a	5'	TCTTCCTCGGCAATTTCTTCA	3'		5'	GCTGCTGGCTGTGGAACTTC	3'
Spire2	5'	ATGTCTGCAGTGACTGCACCA	3'		5'	GGCTGGAGCACACGACATC	3'
Rabl3	5'	AAACCAAGCGCCATGAAGTT	3'		5'	AGTCCTCAGCCAGGAAAGCA	3'
Rimbp2	5'	ATGGAACACGTGAGCCGAAG	3'		5'	CCTATGAGACCCTCCGCCA	3'
Trappc12	5'	CATCCCGGAGCCTATGTCTC	3'		5'	TTCATGGTACAATGGCTGGC	3'
Sipa1	5'	CTGAATCTGGACCTGCTTGGA	3'		5'	GAAGTCCTGAGGAAGGGCACTA	3'
Mgme1	5'	GCTGTGTGTGATTGATTGGAAGA	3'		5'	GCGGGTTGTCATATGTATTTCG	3'
Gart	5'	AGCGCGTCTCTGCCTGTTT	3'		5'	GACGACGGTTACGGCACTGT	3'
Redrum	5'	CACTGCTAGGTGCGTTGCTG	3'		5'	TGATGGTTCTGGGAGCACAG	3'
Cdk2ap1	5'	TGGCCATCATTGAAGAGTTGG	3'		5'	CTCCCTGCATACGTCGGTCT	3'
Commd4	5'	TCCTGGCAGAACTGAAGCAA	3'		5'	AACACTCTTCTCAGCCCAAAGC	3'
Ulk2	5'	ACCCTCGTGAGTGTTCCCAC	3'		5'	GATGCCTCTCGCTTCCTTGTA	3'
Ciao3	5'	GCACCAAGACTCACGGAAAGAC	3'		5'	GCGTATCCTGTGGGCTTTGT	3'
Ugt2b38	5'	GCACCTGAGATCACTTGGACATAAC	3'		5'	GGAAGCCGATCACATCTAGAAAG	3'
Manea	5'	CATGTTCTAGTCCACGGCTTCTC	3'		5'	TCATGCACTTCTGGGCTCTGTA	3'
Aacs	5'	GTCAGTGCTGGAGGAGAAGGA	3'		5'	TGTGCAGCGTGTGGAGGTT	3'
Al429214	5'	CACCGGTCTCCAGGCATT	3'		5'	CCCTCCCGCCTCAATCAT	3'
Tbc1d25	5'	TTGCTGGAAGACTGGGACATAA	3'		5'	GCCAGTAGCACATCAGATCCAA	3'
Tyk2	5'	ACCTCTTTTTCTATCCATCGCTCTAC	3'		5'	GCAGAGACACCACATCGTTCAT	3'
Spryd7	5'	TTGTGAGGCAAGGAAAATATGGA	3'		5'	CAGCAGCAGAGGACAGAAGGA	3'
Nyap2	5'	GGCCATGATTCCAAATGTGACT	3'		5'	GGCACCGTGGGAGTAGCA	3'
Zmym6	5'	GCCCCCCAAGCTTCTGA	3'		5'	GGCCTTGGTCTGGGTGACT	3'
Mfsd11	5'	GTTCACCGCCTTTCAGACTTG	3'		5'	TCTGTGCTATTTAAGCTCCTGATGA	3'
Dppa3	5'	GGATGCACAACGATCCAGATT	3'		5'	CCCTGGGCCTCACAGCTT	3'
