## Extended Data Table S1 for "Minimally invasive measurement of maternal transcripts enables predicting the developmental potential of mammalian zygotes"

### Sheet: Sheet1
Table S1. Mapping information for single cell RNA-seq.
Mouse samples	Total input reads	Uniquely mapped reads			Multi-mapped reads		Unmapped reads		Number of expressed genes
		Reads	Percentages (%)		Reads	Percentages (%)	Reads	Percentages (%)	Count >0.1	Count>5
PB2-1	26390456	20572717	77.9551		3805471	14.4199	2012268	7.62498	11108	9919
PB2-2	25322597	19467958	76.8798		3813580	15.06	2041059	8.06023	10069	8931
PB2-3	22681253	17822123	78.5764		3329764	14.6807	1529366	6.74286	9495	8529
Average	24798102	1.92876e+07	77.8038		3649605	14.7202	1.8609e+06	7.47603	10224	9126.33
SD	1.55903e+06	1.13014e+06	0.700879		226186	0.262813	234723	0.548029	667.563	584.033
Zygote-1	24547733	18645256	75.9551		3692500	15.0421	2209977	9.00277	16397	13622
Zygote-2	23337797	16897034	72.402		3749163	16.0648	2691600	11.5332	15809	13473
Zygote-3	25689896	19481841	75.8346		4160257	16.1941	2047798	7.97122	15337	12863
Average	24525142	18341377	74.7306		3.86731e+06	15.767	2.31646e+06	9.50241	15847.7	13319.3
SD	960373	1.0769e+06	1.64729		208435	0.515286	273403	1.49648	433.606	328.36
PB2 #1	25070757	19831197	79.1009		3527323	14.0695	1712237	6.82962	10469	9454
PB2 #2	22325876	17319781	77.5772		3306555	14.8104	1699540	7.61242	9224	8150
PB2 #3	21075058	16715279	79.3131		2957167	14.0316	1402612	6.65532	9533	8733
PB2 #4	19033222	15057785	79.1132		2735711	14.3733	1239726	6.51348	9752	8750
PB2 #5	25033188	19472282	77.7859		3730715	14.9031	1830191	7.31106	9790	8713
PB2 #6	21446714	17040456	79.4549		3147961	14.6781	1258297	5.86709	8957	8129
PB2 #7	29108792	22549931	77.4678		4351154	14.9479	2207707	7.58433	8947	7859
PB2 #8	26826138	20557512	76.6324		4013219	14.9601	2255407	8.4075	9370	8033
PB2 #9	26704533	20503775	76.7801		3931300	14.7215	2269458	8.4984	10100	8937
PB2 #10	25804805	19512097	75.6142		3936709	15.2557	2355999	9.13008	9446	8247
Average	2.42429e+07	1.8856e+07	77.884		3.56378e+06	14.6751	1.82312e+06	7.44093	9638.67	8405.67
SD	2.98041e+06	2.13733e+06	1.25362		491736	0.379098	410094	0.964396	327.684	385.733
Bovine samples	Total input reads	Uniquely mapped reads			Multi-mapped reads		Unmapped reads		Number of expressed genes
		Reads	Percentages (%)		Reads	Percentages (%)	Reads	Percentages (%)	Count >0.1	Count>5
Vitro PB-1	10390830	8809513	84.7816		680529	6.54932	277961	2.67506	8213	7497
Vitro PB-2	11887145	10057485	84.6081		627922	5.28236	404866	3.40591	6255	5488
Vitro PB-3	11015376	9219752	83.6989		575783	5.22708	420155	3.81426	6307	5788
Vitro PB-4	11545434	9810888	84.9763		516276	4.47169	377245	3.26748	3096	2620
Vivo PB-5	11546608	9827657	85.1129		673758	5.83512	378682	3.2796	6742	6167
Vivo PB-6	11624731	9828046	84.5443		708526	6.09499	376909	3.2423	6898	6236
Vivo PB-7	11435206	9632979	84.2397		529456	4.63005	440305	3.85043	4518	3966
Vivo PB-8	12206729	10112714	82.8454		611564	5.01006	892460	7.31121	4898	4298
Average	1.17033e+07	9850349	84.1856	#DIV/0!	630826	5.39255	522089	4.42089	5764	5166.75
SD	298346	171098	0.834814	#DIV/0!	68057.6	0.595187	215352	1.68605	1065.94	1041.67
Vitro Zygote-1	10014464	7520503	75.0964		1034770	10.3328	640073	6.39149	13214	11506
Vitro Zygote-2	19080819	16197124	84.8869		1269014	6.65073	592518	3.10531	15001	12887
Vitro Zygote-3	12979508	10208456	78.6506		1247492	9.61124	596709	4.59732	15094	12084
Vitro Zygote-4	13619814	10899163	80.0243		1168228	8.57742	585742	4.30066	15468	12125
Vivo Zygote-5	10588442	8290253	78.2953		903040	8.52854	536123	5.06329	14648	11732
Vivo Zygote-6	12595326	9788030	77.7116		1401877	11.1301	759870	6.03295	15047	12452
Vivo Zygote-7	13260958	10661474	80.3975		1168907	8.81465	628787	4.74164	15629	12244
Vivo Zygote-8	10876724	8058288	74.0875		1132591	10.413	784822	7.21561	14326	11845
Average	1.2877e+07	1.02029e+07	78.6438		1.16574e+06	9.25731	640580	5.18103	14803.4	12109.4
SD	2.66245e+06	2.55565e+06	3.12835		141593	1.32799	81645.8	1.22279	714.527	405.813
MoerateGood-1	12847778	11647574	90.6583		658665	5.12668	541539	4.21504	5066	4477
MoerateGood-2	14025020	12431106	88.6352		1141988	8.14251	451926	3.22228	7523	6796
MoerateGood-3	13866479	12516801	90.2666		936194	6.75149	413484	2.9819	5857	5337
VeryGood-1	13403759	11983142	89.4014		1021000	7.61727	399617	2.98138	7972	7334
VeryGood-2	12924660	11692411	90.4659		684961	5.29964	547288	4.23445	4125	3621
VeryGood-3	14898723	13269011	89.0614		1063312	7.13693	566400	3.80167	4793	4204
VeryGood-4	13301776	12006816	90.2648		878480	6.60423	416480	3.13101	4467	3934
Bad-1	13612811	12456836	91.5082		782538	5.74854	373437	2.74328	7150	6475
Bad-2	13679387	12408709	90.711		924727	6.76	345951	2.52899	7562	6868
Bad-3	19492611	17439963	89.4696		1464800	7.51464	587848	3.01575	7505	6653
Bad-4	13106835	11382537	86.8443		1290274	9.84428	434024	3.31143	5029	4463
Bad-5	12512578	11319147	90.4621		824530	6.58961	368901	2.94824	5695	5453
Average	1.39727e+07	1.25462e+07	89.8124	#DIV/0!	972622	6.92799	453908	3.25962	6062	5467.92
SD	1.76955e+06	1.56835e+06	1.17986	#DIV/0!	229902	1.23857	80999.8	0.523526	1336.69	1258.16
Human samples	Total input reads	Uniquely mapped reads			Multi-mapped reads		Unmapped reads		Number of expressed genes
		Reads	Percentages (%)		Reads	Percentages (%)	Reads	Percentages (%)	Count >0.1	Count>5
1st PB-1	14447227	12117348	83.8732		1004684	6.95416	1325195	9.17266	11843	9270
1st PB-2	11540713	10305599	89.2978		680311	5.89488	554803	4.80735	16397	13490
1st PB-3	11175775	9958911	89.1116		642984	5.75337	573880	5.13504	11234	9289
d1st PB-1	16715437	14567718	87.1513		1248354	7.46827	899365	5.38045	14546	11362
d1st PB-2	11666609	9768153	83.7274		1024609	8.78241	873847	7.49015	14112	10770
d1st PB-3	10744134	9504482	88.4621		660158	6.14436	579494	5.39359	12617	10429
Average	1.2715e+07	1.1037e+07	86.9372		876850	6.83291	801097	6.22987	13458.2	10768.3
SD	2.15003e+06	1.79299e+06	2.32243		229661	1.05974	274173	1.57541	1756.46	1432.28
